# Critical Differential Expression Assessment for Individual Bulk RNA-Seq Projects

**DOI:** 10.1101/2024.02.10.579728

**Authors:** Charles D. Warden, Xiwei Wu

**Affiliations:** Integrative Genomics Core, Department of Molecular and Cellular Biology, City of Hope National Medical Center, Duarte, CA

## Abstract

Finding the right balance of quality and quantity can be important, and it is essential that project quality does not drop below the level where important main conclusions are missed or misstated. We use knock-out and over-expression studies as a simplification to test recovery of a known causal gene in RNA-Seq cell line experiments. When single-end RNA-Seq reads are aligned with STAR and quantified with htseq-count, we found potential value in testing the use of the Generalized Linear Model (GLM) implementation of edgeR with robust dispersion estimation more frequently for either single-variate or multi-variate 2-group comparisons (with the possibility of defining criteria less stringent than |fold-change| > 1.5 and FDR < 0.05). When considering a limited number of patient sample comparisons with larger sample size, there might be some decreased variability between methods (except for DESeq1). However, at the same time, the ranking of the gene identified using immunohistochemistry (for ER/PR/HER2 in breast cancer samples from The Cancer Genome Atlas) showed as possible shift in performance compared to the cell line comparisons, potentially highlighting utility for standard statistical tests and/or limma-based analysis with larger sample sizes. If this continues to be true in additional studies and comparisons, then that could be consistent with the possibility that it may be important to allocate time for potential methods troubleshooting for genomics projects.

Analysis of public data presented in this study does not consider all experimental designs, and presentation of downstream analysis is limited. So, any estimate from this simplification would be an underestimation of the true need for some methods testing for every project. Additionally, this set of independent cell line experiments has a limitation in being able to determine the frequency of missing a highly important gene if the problem is rare (such as 10% or lower). For example, if there was an assumption that only one method can be tested for “initial” analysis, then it is not completely clear to the extent that using edgeR-robust might perform better than DESeq2 in the cell line experiments.

Importantly, we do not wish to cause undue concern, and we believe that it should often be possible to define a gene expression differential expression workflow that is suitable for some purposes for many samples. Nevertheless, at the same time, we provide a variety of measures that we believe emphasize the need to critically assess every individual project and maximize confidence in published results.
