## Supplemental Table S3 for "Critical Differential Expression Assessment for Individual Bulk RNA-Seq Projects"

### Sheet: Supplemental_Table_S3
Species	Publication	PubMed ID (or preprint DOI)	Differential Expression Method	Differential Expression Condition
Human	Nagaprashantha et al. 2018	29719590	DESeq2	two-group, 2-variables two-group, 1 variable (multiple comparisons)
Human	Petrossian et al. 2018	29963233	edgeR	two-group, 1-variable, multiple
Human	Oh et al. 2018	30305365	edgeR	two-group, 1 variable
Human	Kanaya et al. 2019	30796839	edgeR + DESeq2	edgeR: two-group, 1-variable, multiple DESeq2: two-group, 1-variable
Human	Ubina et al. 2019	31616241	edgeR	two-group, 2-variables two-group, 1 variable (different thresholds) use filtered gene list
Mouse	Merz et al. 2022	35222279	edgeR + DESeq2	edgeR: two-group, 1-variable DESeq2: two-group, 1-variable
Human	Guo et al. 2023	37554452	edgeR-robust + DESeq2	edgeR-robust: two-group, 1-variable, multiple DESeq2: two-group, 2-variable, adjust cell line
Human	Su et al. 2019	https://doi.org/10.1101/724740	limma-voom	continuous time, 1-variable
