## Supplemental Table S4 for "Critical Differential Expression Assessment for Individual Bulk RNA-Seq Projects"

### Sheet: MSigDB c2.cgp (FDR)
			GSEA			BD-Func
Signature	Causal Gene	Test Dataset	log2(FPKM + 0.1)	Pre-Ranked Signed log(DESeq2 p-value)	Pre-Ranked Signed log(edgeR-robust p-value)	Per Sample: log2(FPKM + 0.1)	Per Group: Signed log(DESeq2 p-value)	Per Group: Signed log(edgeR-robust p-value)
DOUGLAS_BMI1_TARGETS_UP	BMI1	E-MTAB-4237	N/A	N/A	N/A	0.014 (134th) (qualitatively correct trend)	0.017 (55th) (t = +3.30)	0.013 (57th) (t = +3.39)
DOUGLAS_BMI1_TARGETS_DN	BMI1	E-MTAB-4237	0.079 (311th) (Control-Enriched)	0.055 (210th) (Control-Enriched)	0.079 (256th) (Control-Enriched)
ELVIDGE_HIF1A_TARGETS_UP	HIF1a	E-MTAB-1994	N/A	0.000 (1st) (HIF1a-Enriched)	0.000 (1st) (HIF1a-Enriched)	0.55 (22nd) (correct trend)	4.17e-17 (3rd) (t = +11.37)	3.61e-21 (3rd) (t = +13.06)
ELVIDGE_HIF1A_TARGETS_DN	HIF1a	E-MTAB-1994	N/A	0.000 (3rd) (Control-Enriched)	0.000 (4th) (Control-Enriched)
ELVIDGE_HIF1A_AND_HIF2A_TARGETS_UP	HIF1a	E-MTAB-1994	N/A	0.000 (4th) (HIF1a-Enriched)	0.000 (4th) (HIF1a-Enriched)	0.49 (21st) (correct trend)	1.99e-18 (2nd) (t = +11.45)	1.26e-22 (2nd) (t = +12.99)
ELVIDGE_HIF1A_AND_HIF2A_TARGETS_DN	HIF1a	E-MTAB-1994	N/A	0.000 (4th) (Control-Enriched)	0.000 (2nd) (Control-Enriched)
ZHANG_GATA6_TARGETS_UP	GATA6	E-MTAB-6756	1.000 (1,872th) (siGATA6-Enriched)	N/A	N/A	0.80 (767th) (qualitatively no change)	0.77 (553th) (t = +0.76)	0.78 (570th) (t = +0.72)
ZHANG_GATA6_TARGETS_DN	GATA6	E-MTAB-6756	0.928 (457th) (scramble-Enriched)	1.000 (23rd) (scramble-Enriched)	0.603 (28th) (scramble-Enriched)

### Sheet: MSigDB c6 (FDR)
			GSEA			Enrichr				BD-Func
Signature	Causal Gene	Test Dataset	log2(FPKM + 0.1)	Pre-Ranked Signed log(DESeq2 p-value)	Pre-Ranked Signed log(edgeR-robust p-value)	Up-Regulated (DESeq2)	Down-Regulated (DESeq2)	Up-Regulated (edgeR-robust)	Down-Regulated (edgeR-robust)	Per Sample: log2(FPKM + 0.1)	Per Group: Signed log(DESeq2 p-value)	Per Group: Signed log(edgeR-robust p-value)
BMI1_DN.V1_UP	BMI1	E-MTAB-4237	0.001 (5th) (Control-Enriched)	0.001 (4th) (Control-Enriched)	0.004 (3rd) (Control-Enriched)	0.57 (38th)	8.92e-14 (5th)	0.48 (28th)	2.49e-13 (5th)	0.074 (44th) (RB opposite trend)	0.25 (39th) (t = -1.61)	0.097 (20th) (t = -2.31)
BMI1_DN.V1_DN	BMI1	E-MTAB-4237	0.150 (62nd) (Control-Enriched)	0.068 (34th) (Control-Enriched)	0.104 (36th) (Control-Enriched)	0.75 (48th)	7.34e-4 (35th)	0.67 (60th)	3.72e-4 (33rd)
BMI1_DN_MEL18_DN.V1_UP	BMI1	E-MTAB-4237	0.000 (3rd) (Control-Enriched)	0.001 (5th) (Control-Enriched)	0.003 (6th) (Control-Enriched)	0.57 (31st)	1.80e-16 (4th)	0.48 (27th)	7.36e-17 (5th)	0.095 (47th) (RB opposite trend)	0.21 (35th) (t = -1.75)	0.10 (24th) (t = -2.20)
BMI1_DN_MEL18_DN.V1_DN	BMI1	E-MTAB-4237	0.029 (27th) (Control-Enriched)	0.102 (41st) (Control-Enriched)	0.101 (37th) (Control-Enriched)	0.95 (140th)	3.09e-4 (33rd)	0.96 (145th)	4.48e-4 (36th)
